# CAMPER: curated annotations for profiling microbial polyphenol metabolic potential

**DOI:** 10.1101/2023.09.24.559193

**Authors:** Bridget B. McGivern, Reed Woyda, Rory M. Flynn, Kelly C. Wrighton

## Abstract

**Summary:** Polyphenols are diverse and abundant carbon sources across ecosystems-having important roles in host-associated and terrestrial systems alike. However, the microbial genes encoding polyphenol metabolic enzymes are poorly represented in commonly used annotation databases, limiting widespread surveying of this metabolism. Here we present CAMPER, a tool that combines custom annotation searches with database-derived searches to both annotate and summarize polyphenol metabolism genes for a wide audience. With CAMPER, users will identify potential polyphenol-active genes and genomes to more broadly understand microbial carbon cycling in their datasets.

**Availability and Implementation:** CAMPER is implemented in Python and is published under the GNU General Public License Version 3. It is available as both a standalone tool and as a database in DRAM v.1.5+. The source code and full documentation is available on GitHub at https://github.com/WrightonLabCSU/CAMPER.
