## Supplementary Table 1 for "CAMPER: curated annotations for profiling microbial polyphenol metabolic potential"

### Sheet: Sheet1
CAMPER_ID	Gene	Reference
D00009	FLR	https://doi.org/10.1038/s41467-021-20974-2
D00003	CHI	10.1002/anie.202107182
D00001	FCR	https://doi.org/10.1128/AEM.01233-19
D00006	PHY	https://doi.org/10.1128/AEM.70.10.6131-6137.2004, https://doi.org/10.1111/febs.14792, 10.1371/journal.pone.0227724
D00002	DZR	https://doi.org/10.1111/jam.13616
D00005	DDR	https://doi.org/10.1111/jam.13616, 10.12938/bmfh.2015-023
D00022	DDRC	10.1128/AEM.00410-12
D00004	TDR	https://doi.org/10.1111/jam.13616, 10.12938/bmfh.2015-023
D00007	LSD	https://doi.org/10.1186/s12858-018-0098-4, https://doi.org/10.1111/1462-2920.14099
D00007	RZO	10.1128/AEM.00104-18
D00008	SESA	https://doi.org/10.1073/pnas.1605050113
D00010	BER	https://doi.org/10.1038/s41564-019-0596-1
D00011	GLM	https://doi.org/10.1038/s41564-019-0596-1
D00012	CLDH	https://doi.org/10.1038/s41564-019-0596-1
D00013	EDL	https://doi.org/10.1038/s41564-019-0596-1
D00033	PINZ	https://doi.org/10.1016/j.enzmictec.2012.10.004
D00019	CURA	https://doi.org/10.1073/pnas.1016217108
D00014	carE	10.1074/jbc.M112.444919
D00015	CarD	10.1074/jbc.M112.444919
D00016	CarC	10.1074/jbc.M112.444919
D00017	CarB	10.1128/JB.01126-10
D00018	CarA	10.1128/JB.01126-10
D00020	pgthA	https://doi.org/10.1073/pnas.0404378101
D00021	pgthB	https://doi.org/10.1073/pnas.0404378101
D00023	Pgr	https://doi.org/10.1016/S0021-9258(18)83759-0
D00024	ehyA	https://doi.org/10.1007/s002530100698
D00025	ehyB	https://doi.org/10.1007/s002530100698
D00026	calA	10.1128/AEM.68.9.4315-4321.2002
D00037	calB	10.1128/JB.180.17.4387-4391.1998
D00038,K12508,EC:6.2.1.34	FCS	10.1128/AEM.68.9.4416-4424.2002
D00027	IEM	10.1007/s00203-010-0547-y
D00028	PhcC	https://doi.org/10.1111/1462-2920.14099
D00029	PhcD	https://doi.org/10.1111/1462-2920.14099
D00030	PhcF	https://doi.org/10.1111/1462-2920.14099
D00031	PhcG	https://doi.org/10.1111/1462-2920.14099
D00032	pah	10.1128/AEM.00375-20
D00034	chlE	10.1080/10242422.2021.1969370, https://doi.org/10.1016/j.procbio.2016.12.012, 10.1128/AEM.69.1.524-532.2003
D00035	FdeE	https://doi.org/10.1111/1462-2920.13313
D00036	FdeC	https://doi.org/10.1111/1462-2920.13313
D00040,K07155,K06911,EC:1.13.11.24	queD	https://doi.org/10.1021/bi801398x
D00039	sam5	10.1016/j.jbiotec.2014.02.002
D00042	DPGC	https://doi.org/10.1128/mbio.01099-23
D00043	TfD	https://doi.org/10.1128/mbio.01099-23
D00044	TAL	https://doi.org/10.1128/mbio.01099-23
