## Supplementary Table 2 for "CAMPER: curated annotations for profiling microbial polyphenol metabolic potential"

### Sheet: Sheet1
ID	search type	Source	A_rank	B_rank	score_type	definition
D00009	hmm	CAMPER	225	200	full	FLR; Flavone/flavonol reductase
D00003	hmm	CAMPER	380		full	CHI; Chalcone isomerase
D00001	hmm	CAMPER	780	550	full	FCR; Flavanone/flavanonol-cleaving reductase
D00006	hmm	CAMPER	240		full	PHY; Phloretin hydrolase [EC:3.7.1.4]
D00002	hmm	CAMPER	800	450	full	DZR;daidzein reductase
D00005	hmm	CAMPER	330	300	full	DDR;dihydrodaidzein reductase
D00004	hmm	CAMPER	1000	300	full	TDR;tetrahydrodaidzein reductase
D00007	hmm	CAMPER	582		full	LSD;lignostilbene-a,b-dioxygenase
K00055	hmm	kofam	378.73		domain	aryl-alcohol dehydrogenase [EC:1.1.1.90]
K00074	hmm	kofam	407.27		domain	3-hydroxybutyryl-CoA dehydrogenase [EC:1.1.1.157]
K00091	hmm	kofam	327.6		full	dihydroflavonol-4-reductase [EC:1.1.1.219]
K00135	hmm	kofam	584.3		domain	succinate-semialdehyde dehydrogenase / glutarate-semialdehyde dehydrogenase [EC:1.2.1.16 1.2.1.79 1.2.1.20]
K00141	hmm	kofam	654.57		domain	benzaldehyde dehydrogenase (NAD) [EC:1.2.1.28]
K00151	hmm	kofam	721.5		domain	5-carboxymethyl-2-hydroxymuconic-semialdehyde dehydrogenase [EC:1.2.1.60]
K00152	hmm	kofam	1091.27		full	salicylaldehyde dehydrogenase [EC:1.2.1.65]
K00217	hmm	kofam	278.63		full	maleylacetate reductase [EC:1.3.1.32]
K00446	hmm	kofam	202.97		full	catechol 2,3-dioxygenase [EC:1.13.11.2]
K00448	hmm	kofam	154.6		full	protocatechuate 3,4-dioxygenase, alpha subunit [EC:1.13.11.3]
K00449	hmm	kofam	175.83		full	protocatechuate 3,4-dioxygenase, beta subunit [EC:1.13.11.3]
K00450	hmm	kofam	181.17		full	gentisate 1,2-dioxygenase [EC:1.13.11.4]
K00451	hmm	kofam	45.9		full	homogentisate 1,2-dioxygenase [EC:1.13.11.5]
K00455	hmm	kofam	229.17		full	3,4-dihydroxyphenylacetate 2,3-dioxygenase [EC:1.13.11.15]
K00457	hmm	kofam	229.67		full	4-hydroxyphenylpyruvate dioxygenase [EC:1.13.11.27]
K00462	hmm	kofam	296.97		full	biphenyl-2,3-diol 1,2-dioxygenase [EC:1.13.11.39]
K00480	hmm	kofam	374.37		full	salicylate hydroxylase [EC:1.14.13.1]
K00481	hmm	kofam	283.47		full	p-hydroxybenzoate 3-monooxygenase [EC:1.14.13.2]
K00483	hmm	kofam	422.3		domain	4-hydroxyphenylacetate 3-monooxygenase [EC:1.14.14.9]
K00529	hmm	kofam	391.53		domain	3-phenylpropionate/trans-cinnamate dioxygenase ferredoxin reductase component [EC:1.18.1.3]
K00632	hmm	kofam	504.57		domain	acetyl-CoA acyltransferase [EC:2.3.1.16]
K01055	hmm	kofam	202.3		domain	3-oxoadipate enol-lactonase [EC:3.1.1.24]
K01555	hmm	kofam	218.07		full	fumarylacetoacetase [EC:3.7.1.2]
K01576	hmm	kofam	408.87		full	benzoylformate decarboxylase [EC:4.1.1.7]
K01607	hmm	kofam	21.17		domain	4-carboxymuconolactone decarboxylase [EC:4.1.1.44]
K01612	hmm	kofam	590.7		full	vanillate/4-hydroxybenzoate decarboxylase subunit C [EC:4.1.1.- 4.1.1.61]
K01617	hmm	kofam	295.47		full	2-oxo-3-hexenedioate decarboxylase [EC:4.1.1.77]
K01666	hmm	kofam	155.4		full	4-hydroxy 2-oxovalerate aldolase [EC:4.1.3.39]
K01692	hmm	kofam	231.73		full	enoyl-CoA hydratase [EC:4.2.1.17]
K01781	hmm	kofam	399.17		full	mandelate racemase [EC:5.1.2.2]
K01800	hmm	kofam	150.1		domain	maleylacetoacetate isomerase [EC:5.2.1.2]
K01801	hmm	kofam	305.53		full	maleylpyruvate isomerase [EC:5.2.1.4]
K01821	hmm	kofam	32.5		full	4-oxalocrotonate tautomerase [EC:5.3.2.6]
K01826	hmm	kofam	51.37		full	5-carboxymethyl-2-hydroxymuconate isomerase [EC:5.3.3.10]
K01856	hmm	kofam	356.07		full	muconate cycloisomerase [EC:5.5.1.1]
K01857	hmm	kofam	407.03		full	3-carboxy-cis,cis-muconate cycloisomerase [EC:5.5.1.2]
K01912	hmm	kofam	266.57		domain	phenylacetate-CoA ligase [EC:6.2.1.30]
K02509	hmm	kofam	329.17		full	2-oxo-hept-3-ene-1,7-dioate hydratase [EC:4.2.1.-]
K02510	hmm	kofam	127.53		full	4-hydroxy-2-oxoheptanedioate aldolase [EC:4.1.2.52]
K02554	hmm	kofam	284.07		domain	2-keto-4-pentenoate hydratase [EC:4.2.1.80]
K02609	hmm	kofam	146.27		full	ring-1,2-phenylacetyl-CoA epoxidase subunit PaaA [EC:1.14.13.149]
K02610	hmm	kofam	70.93		full	ring-1,2-phenylacetyl-CoA epoxidase subunit PaaB
K02611	hmm	kofam	163.97		full	ring-1,2-phenylacetyl-CoA epoxidase subunit PaaC [EC:1.14.13.149]
K02612	hmm	kofam	141.67		full	ring-1,2-phenylacetyl-CoA epoxidase subunit PaaD
K02613	hmm	kofam	358.8		full	ring-1,2-phenylacetyl-CoA epoxidase subunit PaaE
K02615	hmm	kofam	745.4		domain	3-oxo-5,6-didehydrosuberyl-CoA/3-oxoadipyl-CoA thiolase [EC:2.3.1.223 2.3.1.174]
K02618	hmm	kofam	703.37		full	oxepin-CoA hydrolase / 3-oxo-5,6-dehydrosuberyl-CoA semialdehyde dehydrogenase [EC:3.3.2.12 1.2.1.91]
K03186	hmm	kofam	118.73		full	flavin prenyltransferase [EC:2.5.1.129]
K03268	hmm	kofam	1057.3		full	benzene/toluene/chlorobenzene dioxygenase subunit alpha [EC:1.14.12.3 1.14.12.11 1.14.12.26]
K03380	hmm	kofam	327		full	phenol 2-monooxygenase (NADPH) [EC:1.14.13.7]
K03381	hmm	kofam	340.37		domain	catechol 1,2-dioxygenase [EC:1.13.11.1]
K03464	hmm	kofam	40.37		full	muconolactone D-isomerase [EC:5.3.3.4]
K03862	hmm	kofam	592.17		full	vanillate monooxygenase [EC:1.14.13.82]
K03863	hmm	kofam	392.07		full	vanillate monooxygenase ferredoxin subunit
K04099	hmm	kofam	502.5		full	gallate dioxygenase [EC:1.13.11.57]
K04100	hmm	kofam	109.43		full	protocatechuate 4,5-dioxygenase, alpha chain [EC:1.13.11.8]
K04101	hmm	kofam	366.93		full	protocatechuate 4,5-dioxygenase, beta chain [EC:1.13.11.8]
K04102	hmm	kofam	209.87		full	4,5-dihydroxyphthalate decarboxylase [EC:4.1.1.55]
K04105	hmm	kofam	769.13		domain	4-hydroxybenzoate-CoA ligase [EC:6.2.1.27 6.2.1.25]
K04107	hmm	kofam	275.53		full	4-hydroxybenzoyl-CoA reductase subunit gamma [EC:1.1.7.1]
K04108	hmm	kofam	1429.63		full	4-hydroxybenzoyl-CoA reductase subunit alpha [EC:1.1.7.1]
K04109	hmm	kofam	415.8		full	4-hydroxybenzoyl-CoA reductase subunit beta [EC:1.1.7.1]
K04110	hmm	kofam	799.77		domain	benzoate-CoA ligase [EC:6.2.1.25]
K04112	hmm	kofam	372.47		full	benzoyl-CoA reductase subunit C [EC:1.3.7.8]
K04113	hmm	kofam	342.77		full	benzoyl-CoA reductase subunit B [EC:1.3.7.8]
K04114	hmm	kofam	399.07		full	benzoyl-CoA reductase subunit A [EC:1.3.7.8]
K04115	hmm	kofam	297		full	benzoyl-CoA reductase subunit D [EC:1.3.7.8]
K05280	hmm	kofam	708.17		domain	flavonoid 3'-monooxygenase [EC:1.14.14.82]
K05281	hmm	kofam	613.73		domain	2'-hydroxyisoflavone reductase [EC:1.3.1.45]
K05549	hmm	kofam	584.2		full	benzoate/toluate 1,2-dioxygenase subunit alpha [EC:1.14.12.10 1.14.12.-]
K05550	hmm	kofam	219.9		full	benzoate/toluate 1,2-dioxygenase subunit beta [EC:1.14.12.10 1.14.12.-]
K05708	hmm	kofam	610.83		full	3-phenylpropionate/trans-cinnamate dioxygenase subunit alpha [EC:1.14.12.19]
K05709	hmm	kofam	288.33		full	3-phenylpropionate/trans-cinnamate dioxygenase subunit beta [EC:1.14.12.19]
K05710	hmm	kofam	109.47		domain	3-phenylpropionate/trans-cinnamate dioxygenase ferredoxin component
K05711	hmm	kofam	388.57		full	2,3-dihydroxy-2,3-dihydrophenylpropionate dehydrogenase [EC:1.3.1.87]
K05712	hmm	kofam	395.97		full	3-(3-hydroxy-phenyl)propionate hydroxylase [EC:1.14.13.127]
K05713	hmm	kofam	179.77		domain	2,3-dihydroxyphenylpropionate 1,2-dioxygenase [EC:1.13.11.16]
K05714	hmm	kofam	254.83		domain	2-hydroxy-6-oxonona-2,4-dienedioate hydrolase [EC:3.7.1.14]
K05783	hmm	kofam	409.67		domain	dihydroxycyclohexadiene carboxylate dehydrogenase [EC:1.3.1.25 1.3.1.-]
K05784	hmm	kofam	461		full	benzoate/toluate 1,2-dioxygenase reductase component [EC:1.18.1.-]
K05921	hmm	kofam	238.57		domain	5-oxopent-3-ene-1,2,5-tricarboxylate decarboxylase / 2-hydroxyhepta-2,4-diene-1,7-dioate isomerase [EC:4.1.1.68 5.3.3.-]
K06911	hmm	kofam	40.43		full	quercetin 2,3-dioxygenase [EC:1.13.11.24]
K07104	hmm	kofam	89.7		domain	catechol 2,3-dioxygenase [EC:1.13.11.2]
K07155	hmm	kofam	122		full	quercetin 2,3-dioxygenase [EC:1.13.11.24]
K07534	hmm	kofam	468.93		full	cyclohex-1-ene-1-carboxyl-CoA hydratase [EC:4.2.1.-]
K07535	hmm	kofam	311.73		domain	2-hydroxycyclohexanecarboxyl-CoA dehydrogenase [EC:1.1.1.-]
K07536	hmm	kofam	394.5		full	2-ketocyclohexanecarboxyl-CoA hydrolase [EC:3.1.2.-]
K07537	hmm	kofam	294.47		full	cyclohexa-1,5-dienecarbonyl-CoA hydratase [EC:4.2.1.100]
K07538	hmm	kofam	505.73		full	6-hydroxycyclohex-1-ene-1-carbonyl-CoA dehydrogenase [EC:1.1.1.368]
K07539	hmm	kofam	611.6		full	6-oxocyclohex-1-ene-carbonyl-CoA hydrolase [EC:3.7.1.21]
K07540	hmm	kofam	502.07		full	benzylsuccinate synthase [EC:4.1.99.11]
K07543	hmm	kofam	386.83		full	benzylsuccinate CoA-transferase BbsE subunit [EC:2.8.3.15]
K07544	hmm	kofam	451.5		full	benzylsuccinate CoA-transferase BbsF subunit [EC:2.8.3.15]
K07545	hmm	kofam	615.37		full	(R)-benzylsuccinyl-CoA dehydrogenase [EC:1.3.8.3]
K07546	hmm	kofam	288.37		domain	(E)-benzylidenesuccinyl-CoA hydratase [EC:4.2.1.180]
K07547	hmm	kofam	470.23		full	(2S)-[(R)-hydroxy(phenyl)methyl]-succinyl-CoA dehydrogenase BbsC subunit [EC:1.1.1.429]
K07548	hmm	kofam	550.77		full	(2S)-[(R)-hydroxy(phenyl)methyl]-succinyl-CoA dehydrogenase BbsD subunit [EC:1.1.1.429]
K07549	hmm	kofam	233.7		full	benzoylsuccinyl-CoA thiolase BbsA subunit [EC:2.3.1.310]
K07550	hmm	kofam	479.93		full	benzoylsuccinyl-CoA thiolase BbsB subunit [EC:2.3.1.310]
K07824	hmm	kofam	430.83		domain	benzoate 4-monooxygenase [EC:1.14.14.92]
K08689	hmm	kofam	797.3		full	biphenyl 2,3-dioxygenase subunit alpha [EC:1.14.12.18]
K08690	hmm	kofam	412.33		full	cis-2,3-dihydrobiphenyl-2,3-diol dehydrogenase [EC:1.3.1.56]
K09252	hmm	kofam	338.9		full	feruloyl esterase [EC:3.1.1.73]
K10216	hmm	kofam	265.83		full	2-hydroxymuconate-semialdehyde hydrolase [EC:3.7.1.9]
K10217	hmm	kofam	683.1		domain	aminomuconate-semialdehyde/2-hydroxymuconate-6-semialdehyde dehydrogenase [EC:1.2.1.32 1.2.1.85]
K10218	hmm	kofam	168.93		full	4-hydroxy-4-methyl-2-oxoglutarate aldolase [EC:4.1.3.17]
K10219	hmm	kofam	300.8		full	2-hydroxy-4-carboxymuconate semialdehyde hemiacetal dehydrogenase [EC:1.1.1.312]
K10220	hmm	kofam	409.6		full	4-oxalmesaconate hydratase [EC:4.2.1.83]
K10221	hmm	kofam	317.77		full	2-pyrone-4,6-dicarboxylate lactonase [EC:3.1.1.57]
K10222	hmm	kofam	500.77		full	2,6-dioxo-6-phenylhexa-3-enoate hydrolase [EC:3.7.1.8]
K10616	hmm	kofam	550.77		full	p-cymene methyl-monooxygenase [EC:1.14.15.25]
K10617	hmm	kofam	250	125	full	p-cumic alcohol dehydrogenase
K10618	hmm	kofam	821.4		domain	p-cumic aldehyde dehydrogenase
K10619	hmm	kofam	500.3		full	p-cumate 2,3-dioxygenase subunit alpha [EC:1.14.12.25]
K10620	hmm	kofam	283.67		domain	2,3-dihydroxy-2,3-dihydro-p-cumate dehydrogenase [EC:1.3.1.58]
K10621	hmm	kofam	227.7		full	2,3-dihydroxy-p-cumate/2,3-dihydroxybenzoate 3,4-dioxygenase [EC:1.13.11.- 1.13.11.14]
K10622	hmm	kofam	203.97		full	HCOMODA/2-hydroxy-3-carboxy-muconic semialdehyde decarboxylase [EC:4.1.1.-]
K10623	hmm	kofam	511.17		full	HOMODA hydrolase [EC:3.7.1.-]
K10700	hmm	kofam	250	125	full	ethylbenzene hydroxylase subunit alpha [EC:1.17.99.2]
K10701	hmm	kofam	495.67		domain	acetophenone carboxylase [EC:6.4.1.8]
K10702	hmm	kofam	250	125	full	2-hydroxy-6-oxohepta-2,4-dienoate hydrolase [EC:3.7.1.25]
K11943	hmm	kofam	622.03		full	PAH dioxygenase large subunit [EC:1.13.11.-]
K11944	hmm	kofam	242.77		full	PAH dioxygenase small subunit [EC:1.13.11.-]
K11945	hmm	kofam	347.13		full	extradiol dioxygenase [EC:1.13.11.-]
K11946	hmm	kofam	700.4		full	hydratase-aldolase [EC:4.1.2.-]
K11947	hmm	kofam	562.57		domain	aldehyde dehydrogenase [EC:1.2.1.-]
K12508	hmm	kofam	291.13		domain	feruloyl-CoA synthase [EC:6.2.1.34]
K13082	hmm	kofam	409.9		domain	bifunctional dihydroflavonol 4-reductase/flavanone 4-reductase [EC:1.1.1.219 1.1.1.234]
K13083	hmm	kofam	725.2		domain	flavonoid 3',5'-hydroxylase [EC:1.14.14.81]
K13267	hmm	kofam	822.4		full	flavonoid 6-hydroxylase [EC:1.14.13.-]
K14578	hmm	kofam	131.93		domain	naphthalene 1,2-dioxygenase ferredoxin component
K14579	hmm	kofam	854.13		full	naphthalene 1,2-dioxygenase subunit alpha [EC:1.14.12.12 1.14.12.23 1.14.12.24]
K14580	hmm	kofam	296.83		full	naphthalene 1,2-dioxygenase subunit beta [EC:1.14.12.12 1.14.12.23 1.14.12.24]
K14581	hmm	kofam	387.53		full	naphthalene 1,2-dioxygenase ferredoxin reductase component [EC:1.18.1.7]
K14582	hmm	kofam	441.23		full	cis-1,2-dihydro-1,2-dihydroxynaphthalene/dibenzothiophene dihydrodiol dehydrogenase [EC:1.3.1.29 1.3.1.60]
K14583	hmm	kofam	660.77		full	1,2-dihydroxynaphthalene dioxygenase [EC:1.13.11.56]
K14584	hmm	kofam	167.63		full	2-hydroxychromene-2-carboxylate isomerase [EC:5.99.1.4]
K14585	hmm	kofam	420.2		full	trans-o-hydroxybenzylidenepyruvate hydratase-aldolase [EC:4.1.2.45]
K14746	hmm	kofam	250	125	full	(S)-1-phenylethanol dehydrogenase [EC:1.1.1.311]
K14747	hmm	kofam	250	125	full	benzoylacetate-CoA ligase [EC:6.2.1.-]
K14748	hmm	kofam	556.53		full	ethylbenzene dioxygenase subunit alpha [EC:1.14.12.-]
K14749	hmm	kofam	194.67		full	ethylbenzene dioxygenase subunit beta [EC:1.14.12.-]
K14750	hmm	kofam	133.33		full	ethylbenzene dioxygenase ferredoxin component
K14751	hmm	kofam	551.5		full	2,3-dihydroxyethylbenzene 1,2-dioxygenase [EC:1.13.11.-]
K15054	hmm	kofam	492.1		domain	(S)-mandelate dehydrogenase [EC:1.1.99.31]
K15060	hmm	kofam	371.03		full	5,5'-dehydrodivanillate O-demethylase oxygenase subunit [EC:1.14.13.-]
K15061	hmm	kofam	603.97		full	OH-DDVA oxygenase
K15062	hmm	kofam	572.2		full	OH-DDVA meta-cleavage compound hydrolase
K15063	hmm	kofam	403.33		full	5-carboxyvanillate decarboxylase
K15064	hmm	kofam	860.37		full	syringate O-demethylase [EC:2.1.1.-]
K15065	hmm	kofam	419.23		full	3-O-methylgallate 3,4-dioxygenase [EC:1.13.11.-]
K15066	hmm	kofam	444.9		full	vanillate/3-O-methylgallate O-demethylase [EC:2.1.1.341]
K15511	hmm	kofam	549.33		full	benzoyl-CoA 2,3-epoxidase subunit A [EC:1.14.13.208]
K15512	hmm	kofam	619.63		full	benzoyl-CoA 2,3-epoxidase subunit B [EC:1.14.13.208]
K15513	hmm	kofam	745.23		full	benzoyl-CoA-dihydrodiol lyase [EC:4.1.2.44]
K15514	hmm	kofam	718.5		full	3,4-dehydroadipyl-CoA semialdehyde dehydrogenase [EC:1.2.1.77]
K15750	hmm	kofam	232		full	biphenyl 2,3-dioxygenase subunit beta [EC:1.14.12.18]
K15757	hmm	kofam	573.9		full	toluene methyl-monooxygenase [EC:1.14.15.26]
K15758	hmm	kofam	504.5		full	toluene methyl-monooxygenase electron transfer component [EC:1.18.1.3]
K15760	hmm	kofam	302.57		full	toluene monooxygenase system protein A [EC:1.14.13.236 1.14.13.-]
K15761	hmm	kofam	47.93		domain	toluene monooxygenase system protein B [EC:1.14.13.236 1.14.13.-]
K15762	hmm	kofam	94.2		domain	toluene monooxygenase system ferredoxin subunit
K15763	hmm	kofam	71.73		full	toluene monooxygenase system protein D [EC:1.14.13.236 1.14.13.-]
K15764	hmm	kofam	325.77		domain	toluene monooxygenase system protein E [EC:1.14.13.236 1.14.13.-]
K15765	hmm	kofam	323.93		full	toluene monooxygenase electron transfer component [EC:1.18.1.3]
K15768	hmm	kofam	250	125	full	p-toluenesulfonate methyl-monooxygenase oxygenase component TsaM [EC:1.14.13.-]
K15769	hmm	kofam	250	125	full	p-toluenesulfonate methyl-monooxygenase reductase component TsaB [EC:1.5.1.-]
K15866	hmm	kofam	289.33		domain	2-(1,2-epoxy-1,2-dihydrophenyl)acetyl-CoA isomerase [EC:5.3.3.18]
K16165	hmm	kofam	267.3		full	fumarylpyruvate hydrolase [EC:3.7.1.20]
K16239	hmm	kofam	691.83		full	4-hydroxybenzoate decarboxylase subunit C [EC:4.1.1.61]
K16242	hmm	kofam	561.67		full	phenol/toluene 2-monooxygenase (NADH) P3/A3 [EC:1.14.13.244 1.14.13.243]
K16243	hmm	kofam	299.93		full	phenol/toluene 2-monooxygenase (NADH) P1/A1 [EC:1.14.13.244 1.14.13.243]
K16244	hmm	kofam	86.33		full	phenol/toluene 2-monooxygenase (NADH) P2/A2 [EC:1.14.13.244 1.14.13.243]
K16245	hmm	kofam	103.7		domain	phenol/toluene 2-monooxygenase (NADH) P4/A4 [EC:1.14.13.244 1.14.13.243]
K16246	hmm	kofam	440.23		full	phenol/toluene 2-monooxygenase (NADH) P5/A5 [EC:1.14.13.244 1.14.13.243]
K16249	hmm	kofam	62.17		full	phenol/toluene 2-monooxygenase (NADH) P0/A0
K16268	hmm	kofam	250	125	full	benzene/toluene/chlorobenzene dioxygenase subunit beta [EC:1.14.12.3 1.14.12.11 1.14.12.26]
K16269	hmm	kofam	598.7		full	cis-1,2-dihydrobenzene-1,2-diol/chlorobenzene dihydrodiol dehydrogenase [EC:1.3.1.19 1.3.1.119]
K16270	hmm	kofam	250	125	full	3-methylcatechol 2,3-dioxygenase [EC:1.13.11.-]
K16303	hmm	kofam	148.63		full	p-cumate 2,3-dioxygenase subunit beta [EC:1.14.12.25]
K16304	hmm	kofam	126.77		full	p-cumate 2,3-dioxygenase ferredoxin component
K16514	hmm	kofam	435.7		full	4-oxalomesaconate tautomerase [EC:5.3.2.8]
K17048	hmm	kofam	250	125	full	ethylbenzene hydroxylase subunit beta
K17049	hmm	kofam	250	125	full	ethylbenzene hydroxylase subunit gamma
K18067	hmm	kofam	231.6		domain	phthalate 4,5-cis-dihydrodiol dehydrogenase [EC:1.3.1.64]
K18068	hmm	kofam	346.2		full	phthalate 4,5-dioxygenase [EC:1.14.12.7]
K18069	hmm	kofam	383.03		full	phthalate 4,5-dioxygenase reductase component [EC:1.18.1.-]
K18074	hmm	kofam	799.93		full	terephthalate 1,2-dioxygenase oxygenase component alpha subunit [EC:1.14.12.15]
K18075	hmm	kofam	258.3		full	terephthalate 1,2-dioxygenase oxygenase component beta subunit [EC:1.14.12.15]
K18076	hmm	kofam	485.5		full	1,2-dihydroxy-3,5-cyclohexadiene-1,4-dicarboxylate dehydrogenase [EC:1.3.1.53]
K18077	hmm	kofam	483.57		full	terephthalate 1,2-dioxygenase reductase component [EC:1.18.1.-]
K18087	hmm	kofam	156.47		full	biphenyl 2,3-dioxygenase ferredoxin component
K18088	hmm	kofam	629.47		full	biphenyl 2,3-dioxygenase ferredoxin reductase component [EC:1.18.1.3]
K18089	hmm	kofam	241.07		full	benzene/toluene/chlorobenzene dioxygenase ferredoxin component
K18090	hmm	kofam	857.17		full	benzene/toluene/chlorobenzene dioxygenase ferredoxin reductase component [EC:1.18.1.3 1.18.1.-]
K18092	hmm	kofam	373.63		full	2-hydroxy-6-oxo-octa-2,4-dienoate hydrolase [EC:3.7.1.-]
K18227	hmm	kofam	342.07		domain	p-cumate 2,3-dioxygenase ferredoxin reductase component [EC:1.18.1.3]
K18242	hmm	kofam	597.37		full	salicylate 5-hydroxylase large subunit [EC:1.14.13.172]
K18251	hmm	kofam	1126.37		full	phthalate 3,4-dioxygenase subunit alpha [EC:1.14.12.-]
K18252	hmm	kofam	302.67		full	phthalate 3,4-dioxygenase subunit beta [EC:1.14.12.-]
K18253	hmm	kofam	154.43		full	phthalate 3,4-dioxygenase ferredoxin component
K18254	hmm	kofam	821.67		full	phthalate 3,4-dioxygenase ferredoxin reductase component [EC:1.18.1.3]
K18255	hmm	kofam	507.33		full	phthalate 3,4-cis-dihydrodiol dehydrogenase [EC:1.3.1.-]
K18256	hmm	kofam	251.6		full	3,4-dihydroxyphthalate decarboxylase [EC:4.1.1.69]
K18257	hmm	kofam	514.27		full	cis-3,4-dihydrophenanthrene-3,4-diol dehydrogenase [EC:1.3.1.49]
K18293	hmm	kofam	420.4		domain	p-cymene methyl-monooxygenase electron transfer component [EC:1.18.1.3]
K18355	hmm	kofam	654.47		full	phenylglyoxylate dehydrogenase alpha subunit [EC:1.2.1.58]
K18356	hmm	kofam	622.4		full	phenylglyoxylate dehydrogenase beta subunit [EC:1.2.1.58]
K18357	hmm	kofam	310.13		full	phenylglyoxylate dehydrogenase gamma subunit [EC:1.2.1.58]
K18358	hmm	kofam	152.7		full	phenylglyoxylate dehydrogenase delta subunit [EC:1.2.1.58]
K18359	hmm	kofam	564.17		full	phenylglyoxylate dehydrogenase epsilon subunit [EC:1.2.1.58]
K18360	hmm	kofam	443.47		full	phenylacetyl-CoA:acceptor oxidoreductase accessory protein
K18361	hmm	kofam	1659.2		full	phenylacetyl-CoA:acceptor oxidoreductase [EC:1.17.5.1 3.1.2.25]
K18362	hmm	kofam	335.27		full	phenylacetyl-CoA:acceptor oxidoreductase 27-kDa subunit
K18363	hmm	kofam	290.7		full	phenylacetyl-CoA:acceptor oxidoreductase 26-kDa subunit
K18364	hmm	kofam	356.77		full	2-oxopent-4-enoate/cis-2-oxohex-4-enoate hydratase [EC:4.2.1.80 4.2.1.132]
K18365	hmm	kofam	547.1		domain	4-hydroxy-2-oxovalerate/4-hydroxy-2-oxohexanoate aldolase [EC:4.1.3.39 4.1.3.43]
K19065	hmm	kofam	1209.9		full	3-hydroxybenzoate 4-monooxygenase [EC:1.14.13.23]
K19515	hmm	kofam	1333.97		full	benzoyl-CoA reductase subunit BamB [EC:1.3.-.-]
K19516	hmm	kofam	310		full	benzoyl-CoA reductase subunit BamC [EC:1.3.-.-]
K19629	hmm	kofam	250	125	full	4-(hydroxymethyl)benzenesulfonate dehydrogenase [EC:1.1.1.257]
K19630	hmm	kofam	250	125	full	4-formylbenzenesulfonate dehydrogenase [EC:1.2.1.62]
K20153	hmm	kofam	250	125	full	vanillyl-alcohol oxidase [EC:1.1.3.38]
K20458	hmm	kofam	860.43		domain	3-hydroxybenzoate/4-hydroxybenzoate---CoA ligase [EC:6.2.1.37 6.2.1.27]
K20758	hmm	kofam	250	125	full	maleylpyruvate hydrolase [EC:3.7.1.23]
K20941	hmm	kofam	414.53		full	gamma-resorcylate decarboxylase [EC:4.1.1.103]
K20942	hmm	kofam	480.37		full	resorcinol 4-hydroxylase (FADH2) [EC:1.14.14.27]
K20943	hmm	kofam	769.23		full	resorcinol 4-hydroxylase (NADPH) [EC:1.14.13.219]
K20944	hmm	kofam	250	125	full	resorcinol 4-hydroxylase (NADH) [EC:1.14.13.220]
K21684	hmm	kofam	707.87		full	salicyloyl-CoA 5-hydroxylase [EC:1.14.13.209]
K21759	hmm	kofam	30.3		domain	vanillate/4-hydroxybenzoate decarboxylase subunit D [EC:4.1.1.- 4.1.1.61]
K21802	hmm	kofam	757.4		domain	vanillin dehydrogenase [EC:1.2.1.67]
K22430	hmm	kofam	682.4		full	caffeyl-CoA reductase-Etf complex subunit CarC [EC:1.3.1.108]
K22431	hmm	kofam	483.1		full	caffeyl-CoA reductase-Etf complex subunit CarD [EC:1.3.1.108]
K22432	hmm	kofam	667.33		full	caffeyl-CoA reductase-Etf complex subunit CarE [EC:1.3.1.108]
K22553	hmm	kofam	380.67		full	4-methoxybenzoate monooxygenase (O-demethylating) [EC:1.14.99.15]
K22578	hmm	kofam	250	125	full	sesamin methylene transferase [EC:2.1.5.1]
K22906	hmm	kofam	284.8		full	phloretin hydrolase [EC:3.7.1.4]
K22958	hmm	kofam	419.43		full	gallate decarboxylase subunit C [EC:4.1.1.59]
K22959	hmm	kofam	303.6		full	gallate decarboxylase subunit B
K22960	hmm	kofam	74.73		full	gallate decarboxylase subunit D
K23363	hmm	kofam	250	125	full	isoeugenol monooxygenase [EC:1.13.11.88]
K23470	hmm	kofam	359.27		full	4-hydroxyphenylacetate 3-hydroxylase, reductase component [EC:1.5.1.36]
K23526	hmm	kofam	509.93		full	aromatic O-demethylase, cytochrome P450 subunit [EC:1.14.14.-]
K23527	hmm	kofam	504.8		full	aromatic O-demethylase, reductase subunit [EC:1.6.2.-]
K24244	hmm	kofam	250	125	full	5,5'-dehydrodivanillate O-demethylase ferredoxin subunit
K24245	hmm	kofam	692.3		full	5,5'-dehydrodivanillate O-demethylase ferredoxin reductase subunit [EC:1.18.1.-]
K26069	hmm	kofam	1311.8		full	daidzein reductase [EC:1.3.1.-]
K26070	hmm	kofam	624.67		full	dihydrodaidzein reductase [EC:1.1.1.-]
K26071	hmm	kofam	978.07		full	tetrahydrodaidzein reductase
K26175	hmm	kofam	261.27		full	dihydrodaizein racemase [EC:5.1.-.-]
K26176	hmm	kofam	325.7		full	flavone/flavonol reductase
K26177	hmm	kofam	425.27		full	chalcone isomerase
K26179	hmm	kofam	130.87		full	naringenin degradation protein FdeD
K26181	hmm	kofam	428.5		full	naringenin degradation protein FdeC
K26183	hmm	kofam	368.5		full	naringenin degradation protein FdeJ
K26184	hmm	kofam	664.03		full	naringenin degradation protein FdeB
K26185	hmm	kofam	537		full	naringenin degradation protein FdeI
AA1.hmm	hmm	dbcan	105		domain	AA1
AA2.hmm	hmm	dbcan	105		domain	AA2
AA4.hmm	hmm	dbcan	105		domain	AA4
AA6.hmm	hmm	dbcan	105		domain	AA6
AA3_2.hmm	hmm	dbcan	105		domain	AA3_2
K04098	hmm	kofam	362.2		full	hydroxyquinol 1,2-dioxygenase [EC:1.13.11.37]
K16515	hmm	kofam	171.73		full	4-oxalomesaconate hydratase [EC:4.2.1.83]
K18383	hmm	kofam	265.37		domain	feruloyl-CoA hydratase/lyase [EC:4.1.2.61]
K19066	hmm	kofam	749.17		full	cyclohex-1-ene-1-carbonyl-CoA dehydrogenase [EC:1.3.8.10]
K26178	hmm	kofam	694.83		full	flavanone/flavanol-cleaving reductase
K23256	hmm	kofam	465.17		domain	NADPH-dependent curcumin reductase [EC:1.3.1.-]
K24453	hmm	kofam	99		full	(+)-pinoresinol hydroxylase [EC:1.17.9.2]
K24452	hmm	kofam	734.13		full	(+)-pinoresinol hydroxylase [EC:1.17.9.2]
K21568	hmm	kofam	414.43		domain	pinoresinol/lariciresinol reductase [EC:1.23.1.1 1.23.1.2 1.23.1.3 1.23.1.4]
K26182	hmm	kofam	193.03		full	naringenin degradation protein FdeH
K00154	hmm	kofam	559.87		domain	coniferyl-aldehyde dehydrogenase [EC:1.2.1.68]
K12355	hmm	kofam	803.93		domain	coniferyl-aldehyde dehydrogenase [EC:1.2.1.68]
K26180	hmm	kofam	549.53		full	naringenin degradation protein FdeE
K03782	hmm	kofam	454.63		full	katG; catalase-peroxidase [EC:1.11.1.21]
D00042	hmm	CAMPER	300	150	full	DPGC;dihydrophloroglucinol cyclohydrolyase
D00043	hmm	CAMPER	329		full	TfD;triacetate-forming dehydrogenase
D00023	hmm	CAMPER	320	255	full	PGR;phloroglucinol reductase
D00044	hmm	CAMPER	400		full	TAL;triacetate acetoacetate-lyase
D00008;SesA	blast	CAMPER	200	120	full	SesA; THF-dependent sesamin/sesamin-monocatechol methylenetransferase
D00010;Ber	blast	CAMPER	200	120	full	BER; benzyl ether reductase
D00011;Glm	blast	CAMPER	200	120	full	GLM; guaiacol lignan methyltransferase
D00012;Cldh	blast	CAMPER	200	120	full	CLD; catechol lignan dehydroxylase
D00013;Edl	blast	CAMPER	200	120	full	EDL; END lactonizing enzyme
D00014;CarE	blast	CAMPER	200	120	full	CarE;electron transfer flavoprotein B
D00015;CarD	blast	CAMPER	200	120	full	CarD;electron transfer flavoprotein A
D00016;CarC	blast	CAMPER	200	120	full	CarC;caffeyl-CoA reductase
D00017;CarB	blast	CAMPER	200	120	full	CarB;caffeyl-CoA synthetase
D00018;CarA	blast	CAMPER	200	120	full	CarA;hydrocaffeyl-CoA:caffeate CoA transferase
D00019;CurA	blast	CAMPER	200	120	full	CurA; curcumin/dihydrocurcumin reductase
D00020;PghtA	blast	CAMPER	200	120	full	pgthA;pyrogallol-phloroglucinol transhydroxylase subunit A
D00021;PghtB	blast	CAMPER	200	120	full	pgthB;pyrogallol-phloroglucinol transhydroxylase subunit B
D00022;DDRC	blast	CAMPER	200	120	full	DDRC;dihydrodaidzein racemase
D00023;PGR_WP.007489454	blast	CAMPER	200	120	full	PGR;phloroglucinol reductase
D00024;EHYA_AAM21267.1	blast	CAMPER	200	120	full	EhyA;eugenol hydroxylase subunit A
D00024;EHYA_CAB64353.1	blast	CAMPER	200	120	full	EhyA;eugenol hydroxylase subunit A
D00025;EHYB_AAM21269.1	blast	CAMPER	200	120	full	EhyB;eugenol hydroxylase subunit B
D00025;EHYB_CAB64355.1	blast	CAMPER	200	120	full	EhyB;eugenol hydroxylase subunit B
D00026;CalA_CAB69495.1	blast	CAMPER	200	120	full	CalA;coniferyl alcohol dehydrogenase
D00027;IEM_BAF62888	blast	CAMPER	200	120	full	IEM;isoeugenol monooxygenase
D00027;IEM_CAB69485	blast	CAMPER	200	120	full	IEM;isoeugenol monooxygenase
D00028;PhcC_BAK65623.1	blast	CAMPER	200	120	full	PhcC;(+)-dehydrodiconiferyl acid dehydrogenase
D00029;PhcD_BAK65625.1	blast	CAMPER	200	120	full	PhcD;(-)-dehydrodiconiferyl acid dehydrogenase/hydroxylase
D00030;PhcF_BAK65611.1	blast	CAMPER	200	120	full	PhcF;(+)-DCA-CC decarboxylase
D00031;PhcG_BAK65612.1	blast	CAMPER	200	120	full	PhcG;(-)-DCA-CC decarboxylase
D00032;PAH	blast	CAMPER	200	120	full	PAH;pinoresinol-a-hydroxylase
D00032;PAH_BurkholderiaSGMS1	blast	CAMPER	200	120	full	PAH;pinoresinol-a-hydroxylase
D00033;PinZ	blast	CAMPER	200	120	full	PinZ; pinoresinol reductase
D00034;chlE_A0A1B1WA13_BACAM	blast	CAMPER	200	120	full	ChlE;chlorogenic acid esterase
D00034;chlE_Q8RLZ8_ACIAD	blast	CAMPER	200	120	full	ChlE;chlorogenic acid esterase
D00035;FdeE_ADJ62524.1	blast	CAMPER	200	120	full	FdeE;naringenin hydroxylase
D00036;FdeC_ADJ62522.1	blast	CAMPER	200	120	full	FdeC;naringenin dioxygenase
D00037;CalB_CAB69493.1	blast	CAMPER	200	120	full	CalB;coniferyl aldehyde dehydrogenase
D00038;FCS_CAB69489.1	blast	CAMPER	200	120	full	FCS;feruloyl-CoA synthetase
D00039;Sam5_ABC88666.1	blast	CAMPER	200	120	full	sam5;flavonoid hydroxylase
D00040;QueD_A2VA43_9ACTN	blast	CAMPER	200	120	full	quercetin-2,3-dioxygenase
D00040;QueD_QDOI	blast	CAMPER	200	120	full	quercetin-2,3-dioxygenase
D00041;GARD_GRDC_RHIRD	blast	CAMPER	200	120	full	GRAD;Œ≥-resorcylic acid decarboxylase,EC:4.1.1.103
