## Supplementary Table 5 for "CAMPER: curated annotations for profiling microbial polyphenol metabolic potential"

### Sheet: Sheet1
Compound Name	substrate_classification	pathway or gene (if multiple options, separated by pipe)	notes
Butein	polyphenols;Flavonoids;Chalcones	CHI	converted to the flavanone form by CHI
Xanthohumol	polyphenols;Flavonoids;Chalcones	CHI	not cleaved by FCR, presumed to be used by CHI
Phloretin	polyphenols;Flavonoids;Dihydrochalcones	PHY	hydrolyzed by PHY
Dihydroquercetin (taxifolin)	polyphenols;Flavonoids;Dihydroflavonols	flavonol/flavanonol degradation to phloroglucinol (anoxic)	converted to alphitonin by CHI, FCR cleaves to 2-hydroxy-1-(2,4,6-trihydroxyphenyl)-3-(3,4-dihydroxyphenyl)propan-1-one
(+)-Catechin	polyphenols;Flavonoids;Flavanols		not cleaved by FCR, experimental evidence suggests conversion to taxifolin through unknown mechanism
(-)-Epicatechin	polyphenols;Flavonoids;Flavanols		not cleaved by FCR, experimental evidence suggests conversion to taxifolin through unknown mechanism
Naringenin	polyphenols;Flavonoids;Flavanones	flavone/flavanone degradation to phloroglucinol (anoxic)|flavanone degradation (oxic)	FCR cleaves naringenin to phloretin
Eriodictyol	polyphenols;Flavonoids;Flavanones	flavone/flavanone degradation to phloroglucinol (anoxic)|flavanone degradation (oxic)	FCR cleaves eriodictyol to 3-hydroxyphloretin
Hesperetin	polyphenols;Flavonoids;Flavanones	flavone/flavanone degradation to phloroglucinol (anoxic)	not cleaved by FCR
Isoxanthohumol	polyphenols;Flavonoids;Flavanones	flavone/flavanone degradation to phloroglucinol (anoxic)	not cleaved by FCR
Homoeriodictyol	polyphenols;Flavonoids;Flavanones	flavone/flavanone degradation to phloroglucinol (anoxic)	FCR cleaves to 3-(4-hydroxy-3-methoxyphenyl)-1-(2,4,6-trihydroxyphenyl)propan-1-one
Apigenin	polyphenols;Flavonoids;Flavones	flavone/flavanone degradation to phloroglucinol (anoxic)|flavone degradation (oxic)	reduced by FLR to naringenin, not cleaved by FCR
Luteolin	polyphenols;Flavonoids;Flavones	flavone/flavanone degradation to phloroglucinol (anoxic)|flavone degradation (oxic)	reduced by FLR to eriodictyol
Chrysin	polyphenols;Flavonoids;Flavones	flavone/flavanone degradation to phloroglucinol (anoxic)	reduced by FLR
Kaempferol	polyphenols;Flavonoids;Flavonols	flavonol/flavanonol degradation to phloroglucinol (anoxic)	reduced by FLR
Quercetin	polyphenols;Flavonoids;Flavonols	flavonol/flavanonol degradation to phloroglucinol (anoxic)|quercetin degradation (oxic)	reduced by FLR, not cleaved by FCR
Myricetin	polyphenols;Flavonoids;Flavonols	flavonol/flavanonol degradation to phloroglucinol (anoxic)	reduced by FLR
Morin	polyphenols;Flavonoids;Flavonols	flavonol/flavanonol degradation to phloroglucinol (anoxic)	reduced by FLR
Kaempferide	polyphenols;Flavonoids;Flavonols	flavonol/flavanonol degradation to phloroglucinol (anoxic)	presumed, havent found biochemical validation
Galangin	polyphenols;Flavonoids;Flavonols	flavonol/flavanonol degradation to phloroglucinol (anoxic)	presumed, havent found biochemical validation
Isorhamnetin	polyphenols;Flavonoids;Flavonols	flavonol/flavanonol degradation to phloroglucinol (anoxic)	reduced by FLR
Rhamnetin	polyphenols;Flavonoids;Flavonols	flavonol/flavanonol degradation to phloroglucinol (anoxic)	presumed, havent found biochemical validation
6,8-Dihydroxykaempferol	polyphenols;Flavonoids;Flavonols	flavonol/flavanonol degradation to phloroglucinol (anoxic)	presumed, havent found biochemical validation
Daidzein	polyphenols;Flavonoids;Isoflavonoids	isoflavonoid conversion (anoxic)|isoflavonoid degradation (oxic)	DZR converts
Formononetin	polyphenols;Flavonoids;Isoflavonoids	isoflavonoid conversion (anoxic)	DZR converts
Genistein	polyphenols;Flavonoids;Isoflavonoids	isoflavonoid conversion (anoxic)|isoflavonoid degradation (oxic)	DZR converts
Glycitein	polyphenols;Flavonoids;Isoflavonoids	isoflavonoid conversion (anoxic)	DZR converts
Dihydrodaidzein	polyphenols;Flavonoids;Isoflavonoids	isoflavonoid conversion (anoxic)	not cleaved by FCR
Dihydroformononetin	polyphenols;Flavonoids;Isoflavonoids	isoflavonoid conversion (anoxic)	presumed, havent found biochemical validation
Dihydrogenistein	polyphenols;Flavonoids;Isoflavonoids	isoflavonoid conversion (anoxic)	not cleaved by FCR
Dihydroglycitein	polyphenols;Flavonoids;Isoflavonoids	isoflavonoid conversion (anoxic)	presumed, havent found biochemical validation
Equol	polyphenols;Flavonoids;Isoflavonoids		product of isoflavonoid conversion (anoxic)
Secoisolariciresinol	polyphenols;Lignans;Lignans	GLM
Lariciresinol	polyphenols;Lignans;Lignans	PinZ
Pinoresinol	polyphenols;Lignans;Lignans	pinoresinol conversion route 1 (anoxic)|pinoresinol conversion route 2 (anoxic)|pinoresinol conversion (oxic)
Sesamin	polyphenols;Lignans;Lignans	sesamin conversion (anoxic)
Enterodiol	polyphenols;Lignans;Lignans	EDL	produced by CLD
Enterolactone	polyphenols;Lignans;Lignans		produced by EDL
Curcumin	polyphenols;Other_polyphenols;Curcuminoids	curcumin conversion
Vanillin	polyphenols;Other_polyphenols;Hydroxybenzaldehydes	vanillin conversion to vanillate (oxic)
Catechol	polyphenols;Other_polyphenols;Other_polyphenols	catechol degradation- meta-cleavage route 1 (oxic)|catechol degradation- meta-cleavage route 2 (oxic)|catechol degradation- ortho cleavage (oxic)
Pyrogallol	polyphenols;Other_polyphenols;Other_polyphenols	pyrogallol conversion to phloroglucinol (anoxic)
Phenol	polyphenols;Other_polyphenols;Other_polyphenols	phenol conversion to catechol (oxic)|phenol conversion to 4-hydroxybenzoate (anoxic)
Protocatechuic acid	polyphenols;Phenolic_acids;Hydroxybenzoic_acids	protocatechuic acid degradation- meta-cleavage (oxic)|protocatechuic acid degradation- ortho-cleavage (oxic)
Gallic acid	polyphenols;Phenolic_acids;Hydroxybenzoic_acids	gallate conversion to pyrogallol (anoxic)|gallate degradation (oxic)
Vanillic acid	polyphenols;Phenolic_acids;Hydroxybenzoic_acids	vanillate conversion to protocatechuate route 1 (oxic)|vanillate conversion to protocatechuate route 2 (oxic)
Gentisic acid	polyphenols;Phenolic_acids;Hydroxybenzoic_acids	gentisic acid degradation route 1 (oxic)|gentisic acid degradation route 2 (oxic)
4-Hydroxybenzoic acid	polyphenols;Phenolic_acids;Hydroxybenzoic_acids	4-hydroxybenzoate conversion to benzoyl-coa (anoxic)
Syringic acid	polyphenols;Phenolic_acids;Hydroxybenzoic_acids	syringic acid coversion to 3-o-methylgallate (oxic)
Benzoic acid	polyphenols;Phenolic_acids;Hydroxybenzoic_acids	benzoate conversion to benzoyl-coa (oxic or anoxic)|benzoate degradation to catechol (oxic)|benzoate degradation to protocatechuic acid (oxic)
2,6-Dihydroxybenzoic acid	polyphenols;Phenolic_acids;Hydroxybenzoic_acids	resorcylic acid degradation (oxic)
p-Coumaric acid	polyphenols;Phenolic_acids;Hydroxycinnamic_acids	coumaric acid conversion (oxic)
Caffeic acid	polyphenols;Phenolic_acids;Hydroxycinnamic_acids	caffeate respiration (anoxic)
Ferulic acid	polyphenols;Phenolic_acids;Hydroxycinnamic_acids	ferulic acid conversion to vanillin (oxic)|
3-Caffeoylquinic acid (chlorogenic acid)	polyphenols;Phenolic_acids;Hydroxycinnamic_acids	chlorogenic acid cleavage (oxic or anoxic)
Cinnamic acid	polyphenols;Phenolic_acids;Hydroxycinnamic_acids	trans-cinnamate degradation (oxic)
3,4-Dihydroxyphenylacetic acid	polyphenols;Phenolic_acids;Hydroxyphenylacetic_acids	homoprotocatechuic acid degradation (oxic)
4-Hydroxyphenylacetic acid	polyphenols;Phenolic_acids;Hydroxyphenylacetic_acids	4-hydroxyphenylacetate conversion to homoprotocatechuic acid (oxic)
Phenylacetic acid	polyphenols;Phenolic_acids;Hydroxyphenylacetic_acids	phenylacetate conversion to benzoyl-coa (anoxic)|phenylacteate degradation (oxic)
Dihydrocaffeic acid	polyphenols;Phenolic_acids;Hydroxyphenylpropanoic_acids	caffeate respiration (anoxic)
3-Phenylpropionic acid	polyphenols;Phenolic_acids;Hydroxyphenylpropanoic_acids	phenylpropionate degradation (oxic)
Resveratrol	polyphenols;Stilbenes;Stilbenes	resveratrol conversion to hydroxybenzaldehydes (oxic)
